# Reproducible autosomal gene expression changes with loss of typical X and Y complement across tumor types

**DOI:** 10.1101/2025.09.24.678401

**Authors:** Seema B. Plaisier, Robert Phavong, Mason Farmwald, Mariah Lee, Teagen Allen, Malli Swamy, Ilsa Rodriguez, MacKenzie Wells, Nadia Phaneuf, Susan Christine Massey, Jared Del Rosario, Juvelyn Hart, Alexander Mangelsdorf, Martin Van Der Jagt, Alex R. DeCasien, Kenneth H. Buetow, Melissa A. Wilson

## Abstract

Although there are known sex differences in cancer incidence, severity, and treatment, the sex chromosomes are typically excluded from genomic analyses because of the unique technical challenges associated with assessing their copy number, sequence variation, and expression. Here we assess sex chromosome complement in three widely-used human genomics datasets from normal (non-cancerous) tissues, primary tumors, and cancer cell lines and study the effects on genome-wide gene expression. Expected sex chromosome complements based on reported patient sex were observed in non-cancerous tissues, but about half of tumors and cancer cell lines showed loss of typical sex chromosome gene expression across tissue types with three categories: loss of chromosome Y (LOY), loss of chromosome X (LOX) and reactivation of the inactive X chromosome (XaXa). Genes consistently differentially expressed in tumors with loss of chromosome X, loss of chromosome Y, or loss of X chromosome inactivation are associated with the hallmarks of cancer and include both sex-linked and autosomal genes from nearly all chromosomes, druggable genes, and genes with molecular functions relevant to cancer signaling, such as kinase activity. Strikingly, tumors that are X0, including tumors from female patients that have lost an X chromosome and tumors from male patients that have lost a Y chromosome, cluster together by gene expression profile. Patients with tumors that have LOX or LOY had poorer survival outcomes compared to those with tumors that had maintained their sex chromosome complement. Further, LOX and LOY eliminates nearly all of the differential gene expression between tumors from different patient sexes, affecting sex chromosomal and autosomal gene expression. Going forward, considering patient sex as well as the entire genome, including assessment of the sex chromosome complement, will provide additional insights into personalized tumor etiology, progression, treatment, and patient outcome.

**Teaser:** Loss of typical sex chromosome complement is present in primary tumors and cancer cell lines across tissue types. We identify consistent autosomal gene expression changes across multiple cancers when the sex chromosome complement is altered, and show that loss of sex chromosomes reduces tumor gene expression differences between patient sexes. We show that loss of sex chromosomes is also associated with poorer patient survival.
