## Supplementary material for "Reproducible autosomal gene expression changes with loss of typical X and Y complement across tumor types": Tables: Table4_UnexpectedSCC.xlsx

### Sheet: GTEX_Female_Y
SAMPLE_ID	SUBJECT_ID	SEX	inferred_SCC	Tissue	AGE	XIST_Expression_Level	Y_Expression_Level	Y_Expression_Status	XIST_TPM	RPS4Y1_TPM	RPS4Y1_Expression_Level	ZFY_TPM	ZFY_Expression_Level	USP9Y_TPM	USP9Y_Expression_Level	DDX3Y_TPM	DDX3Y_Expression_Level	UTY_TPM	UTY_Expression_Level	KDM5D_TPM	KDM5D_Expression_Level	EIF1AY_TPM	EIF1AY_Expression_Level
GTEX-1J8EW-1826-SM-C1YQW	GTEX-1J8EW	Female	XXY	Adrenal Gland	60	expressed	expressed	mixed	11.04	14.8	expressed	1.339	intermediate	3.19	intermediate	11.77	expressed	0.8549	not_expressed	7.32	intermediate	1.044	intermediate
GTEX-1GZHY-2426-SM-9JGGK	GTEX-1GZHY	Female	XXY	Ovary	51	expressed	expressed	mixed	50.07	77.59	expressed	2.502	intermediate	6.126	intermediate	22.58	expressed	2.686	intermediate	13.4	expressed	5.396	intermediate
GTEX-145LS-2526-SM-5TDC9	GTEX-145LS	Female	XXY	Vagina	61	expressed	expressed	mixed	97.13	35.49	expressed	0.384	not_expressed	3.505	intermediate	9.481	intermediate	2.714	intermediate	11.01	expressed	2.89	intermediate

### Sheet: GTEX_Male_XX
SAMPLE_ID	SUBJECT_ID	SEX	inferred_SCC	Tissue	AGE	XIST_Expression_Level	Y_Expression_Level	Y_Expression_Status	XIST_TPM	RPS4Y1_TPM	RPS4Y1_Expression_Level	ZFY_TPM	ZFY_Expression_Level	USP9Y_TPM	USP9Y_Expression_Level	DDX3Y_TPM	DDX3Y_Expression_Level	UTY_TPM	UTY_Expression_Level	KDM5D_TPM	KDM5D_Expression_Level	EIF1AY_TPM	EIF1AY_Expression_Level
GTEX-1I1GQ-0526-SM-ARL7W	GTEX-1I1GQ	Male	XXY	Artery - Tibial	57	expressed	expressed	mixed	12.06	165.6	expressed	6.531	intermediate	15	expressed	59.46	expressed	7.122	intermediate	54.75	expressed	13.62	expressed
GTEX-11GS4-2826-SM-5HL56	GTEX-11GS4	Male	XXY	Nerve - Tibial	61	expressed	expressed	mixed	10.91	106.4	expressed	3.758	intermediate	9.379	intermediate	32.59	expressed	7.747	intermediate	44.9	expressed	7.058	intermediate
GTEX-145LU-0126-SM-5TDCB	GTEX-145LU	Male	XXY	Skin - Sun Exposed (Lower leg)	50	expressed	expressed	mixed	14.88	211.3	expressed	6.21	intermediate	8.813	intermediate	29.04	expressed	10.05	expressed	36	expressed	8.336	intermediate
GTEX-11P82-0226-SM-5HL4O	GTEX-11P82	Male	XXY	Thyroid	21	expressed	expressed	mixed	10.92	189	expressed	8.823	intermediate	12.89	expressed	39.64	expressed	6.554	intermediate	38.93	expressed	9.309	intermediate

### Sheet: TCGA_Male_XX
case_id	cases	gender	inferred_SCC	Y_ploidy	Cancer.Type	Cancer.Name	sample_type	XIST	XIST_expression_category	RPS4Y1	RPS4Y1_expression_category	ZFY	ZFY_expression_category	USP9Y	USP9Y_expression_category	DDX3Y	DDX3Y_expression_category	UTY	UTY_expression_category	KDM5D	KDM5D_expression_category	EIF1AY	EIF1AY_expression_category
TCGA-BP-4974	TCGA-BP-4974-01A-01R-1334-07	MALE	XX	not_reported	KIRC	Kidney Renal Clear Cell Carcinoma	Primary Tumor	63.4525	expressed	0.0193	not expressed	0	not expressed	0.0023	not expressed	0.0146	not expressed	0	not expressed	0.0044	not expressed	0	not expressed
TCGA-EL-A3T3	TCGA-EL-A3T3-01A-11R-A22L-07	MALE	XX	not_reported	THCA	Thyroid Carcinoma	Primary Tumor	12.7781	expressed	0	not expressed	0	not expressed	0	not expressed	0	not expressed	0	not expressed	0	not expressed	0	not expressed
TCGA-EL-A3T3	TCGA-EL-A3T3-11A-11R-A22L-07	MALE	XX	not_reported	THCA	Thyroid Carcinoma	Solid Tissue Normal	44.5045	expressed	0	not expressed	0	not expressed	0	not expressed	0.0087	not expressed	0.0054	not expressed	0	not expressed	0	not expressed
TCGA-GL-7773	TCGA-GL-7773-01A-11R-A32Z-07	MALE	XX	not_reported	KIRP	Kidney Renal Papillary Cell Carcinoma	Primary Tumor	19.4974	expressed	0.0347	not expressed	0	not expressed	0	not expressed	0.0262	not expressed	0	not expressed	0	not expressed	0	not expressed
TCGA-KO-8403	TCGA-KO-8403-11A-01R-2315-07	MALE	XX	not_reported	KICH	Kidney Chromophobe	Solid Tissue Normal	23.5155	expressed	0.1699	not expressed	0	not expressed	0	not expressed	0.008	not expressed	0.005	not expressed	0	not expressed	0.0114	not expressed
TCGA-2G-AAF8	TCGA-2G-AAF8-01A-11R-A430-07	MALE	XXY	LOY	TGCT	Testicular Germ Cell Tumors	Primary Tumor	20.6384	expressed	44.8215	expressed	1.1686	intermediate	1.0075	intermediate	7.4287	intermediate	1.2997	intermediate	6.744	intermediate	4.1651	intermediate
TCGA-2G-AAFZ	TCGA-2G-AAFZ-01A-11R-A430-07	MALE	XXY	LOY	TGCT	Testicular Germ Cell Tumors	Primary Tumor	27.2809	expressed	14.8503	expressed	0.494	not expressed	0.226	not expressed	2.2798	intermediate	0.2454	not expressed	0.9429	not expressed	1.1455	intermediate
TCGA-2H-A9GJ	TCGA-2H-A9GJ-01A-11R-A37I-31	MALE	XXY	LOY	ESCA	Esophageal Adenocarcinoma	Primary Tumor	34.0833	expressed	5.9738	intermediate	0.5822	not expressed	0.4054	not expressed	3.4013	intermediate	0.4662	not expressed	1.0164	intermediate	0.6412	not expressed
TCGA-EE-A2GB	TCGA-EE-A2GB-06A-11R-A18T-07	MALE	XXY	LOY	SKCM	Skin Cutaneous Melanoma	Metastatic	27.5888	expressed	19.7268	expressed	0.8668	not expressed	0.3617	not expressed	3.3152	intermediate	0.6565	not expressed	1.4734	intermediate	0.9452	not expressed
TCGA-ER-A19H	TCGA-ER-A19H-06A-12R-A18S-07	MALE	XXY	LOY	SKCM	Skin Cutaneous Melanoma	Metastatic	15.2611	expressed	39.4171	expressed	1.1852	intermediate	0.8845	not expressed	6.9592	intermediate	1.1503	intermediate	3.4129	intermediate	2.1398	intermediate
TCGA-HU-A4HD	TCGA-HU-A4HD-01A-11R-A251-31	MALE	XXY	LOY	STAD	Stomach Adenocarcinoma	Primary Tumor	19.7907	expressed	13.4482	expressed	0.7949	not expressed	0.5088	not expressed	3.2137	intermediate	0.5157	not expressed	1.1208	intermediate	1.3954	intermediate
TCGA-L5-A4OF	TCGA-L5-A4OF-01A-11R-A260-31	MALE	XXY	LOY	ESCA	Esophageal Adenocarcinoma	Primary Tumor	85.5826	expressed	22.7856	expressed	2.4175	intermediate	1.8857	intermediate	9.2754	intermediate	2.0478	intermediate	4.9037	intermediate	1.6455	intermediate
TCGA-L5-A8NN	TCGA-L5-A8NN-01A-11R-A37I-31	MALE	XXY	LOY	ESCA	Esophageal Adenocarcinoma	Primary Tumor	77.3685	expressed	14.4734	expressed	1.0538	intermediate	0.6995	not expressed	4.3305	intermediate	0.6597	not expressed	1.8345	intermediate	1.8291	intermediate
TCGA-M9-A5M8	TCGA-M9-A5M8-01A-11R-A28J-31	MALE	XXY	not_reported	ESCA	Esophageal Adenocarcinoma	Primary Tumor	27.4411	expressed	13.737	expressed	1.6342	intermediate	1.0303	intermediate	4.9371	intermediate	0.9547	not expressed	2.0206	intermediate	1.5906	intermediate
TCGA-R6-A8WG	TCGA-R6-A8WG-01A-11R-A37I-31	MALE	XXY	LOY	ESCA	Esophageal Adenocarcinoma	Primary Tumor	60.0379	expressed	16.5728	expressed	1.5062	intermediate	1.3061	intermediate	5.8438	intermediate	1.0928	intermediate	2.8967	intermediate	2.6786	intermediate
TCGA-YU-A94I	TCGA-YU-A94I-01A-11R-A431-07	MALE	XXY	LOY	TGCT	Testicular Germ Cell Tumors	Primary Tumor	28.0865	expressed	13.5771	expressed	0.6242	not expressed	0.3844	not expressed	2.6991	intermediate	0.3404	not expressed	1.5668	intermediate	0.7608	not expressed
TCGA-2G-AAEW	TCGA-2G-AAEW-01A-11R-A430-07	MALE	XXY	rLOY	TGCT	Testicular Germ Cell Tumors	Primary Tumor	27.0123	expressed	109.504	expressed	5.466	intermediate	10.4888	expressed	102.405	expressed	5.6624	intermediate	30.5309	expressed	16.2547	expressed
TCGA-2G-AAEX	TCGA-2G-AAEX-01A-11R-A430-07	MALE	XXY	WT	TGCT	Testicular Germ Cell Tumors	Primary Tumor	18.8895	expressed	373.344	expressed	3.9903	intermediate	5.4754	intermediate	45.0796	expressed	3.3226	intermediate	16.019	expressed	14.1986	expressed
TCGA-2G-AAF1	TCGA-2G-AAF1-01A-11R-A430-07	MALE	XXY	WT	TGCT	Testicular Germ Cell Tumors	Primary Tumor	28.6007	expressed	245.933	expressed	6.6145	intermediate	14.3908	expressed	116.178	expressed	6.8252	intermediate	35.7737	expressed	20.3081	expressed
TCGA-2G-AAF4	TCGA-2G-AAF4-01A-11R-A430-07	MALE	XXY	rLOY	TGCT	Testicular Germ Cell Tumors	Primary Tumor	27.0883	expressed	381.401	expressed	5.5525	intermediate	13.0208	expressed	94.4957	expressed	5.9349	intermediate	26.3469	expressed	19.5622	expressed
TCGA-2G-AAF6	TCGA-2G-AAF6-01A-11R-A430-07	MALE	XXY	WT	TGCT	Testicular Germ Cell Tumors	Primary Tumor	13.1468	expressed	492.936	expressed	5.4164	intermediate	13.0321	expressed	105.191	expressed	5.7649	intermediate	21.5567	expressed	22.1627	expressed
TCGA-2G-AAFE	TCGA-2G-AAFE-01A-11R-A430-07	MALE	XXY	rLOY	TGCT	Testicular Germ Cell Tumors	Primary Tumor	20.7539	expressed	263.175	expressed	4.2692	intermediate	8.1672	intermediate	58.0226	expressed	3.4915	intermediate	15.9462	expressed	13.9514	expressed
TCGA-2G-AAFG	TCGA-2G-AAFG-01A-11R-A430-07	MALE	XXY	WT	TGCT	Testicular Germ Cell Tumors	Primary Tumor	21.1236	expressed	957.27	expressed	8.3501	intermediate	18.9522	expressed	163.355	expressed	8.7392	intermediate	36.6878	expressed	30.9161	expressed
TCGA-2G-AAFH	TCGA-2G-AAFH-01A-12R-A430-07	MALE	XXY	WT	TGCT	Testicular Germ Cell Tumors	Primary Tumor	16.3321	expressed	457.139	expressed	6.4931	intermediate	18.4416	expressed	129.066	expressed	7.3002	intermediate	26.2822	expressed	28.8136	expressed
TCGA-2G-AAFJ	TCGA-2G-AAFJ-01A-11R-A430-07	MALE	XXY	WT	TGCT	Testicular Germ Cell Tumors	Primary Tumor	25.5854	expressed	117.972	expressed	13.3605	expressed	10.5201	expressed	62.4463	expressed	8.7113	intermediate	24.3944	expressed	12.4298	expressed
TCGA-2G-AAG3	TCGA-2G-AAG3-01A-11R-A430-07	MALE	XXY	WT	TGCT	Testicular Germ Cell Tumors	Primary Tumor	14.0883	expressed	68.9239	expressed	3.4219	intermediate	4.0627	intermediate	28.1512	expressed	3.4776	intermediate	13.1342	expressed	6.557	intermediate
TCGA-2G-AAG6	TCGA-2G-AAG6-01A-11R-A430-07	MALE	XXY	WT	TGCT	Testicular Germ Cell Tumors	Primary Tumor	20.3702	expressed	166.945	expressed	9.7645	intermediate	11.9415	expressed	76.8788	expressed	9.6093	intermediate	32.5376	expressed	25.1963	expressed
TCGA-2G-AAG7	TCGA-2G-AAG7-01A-11R-A430-07	MALE	XXY	WT	TGCT	Testicular Germ Cell Tumors	Primary Tumor	36.1679	expressed	242.05	expressed	7.4042	intermediate	6.7965	intermediate	64.368	expressed	7.0765	intermediate	20.5148	expressed	31.9125	expressed
TCGA-2G-AAG9	TCGA-2G-AAG9-01A-11R-A430-07	MALE	XXY	WT	TGCT	Testicular Germ Cell Tumors	Primary Tumor	17.5374	expressed	279.718	expressed	4.0045	intermediate	7.0615	intermediate	67.4089	expressed	3.5556	intermediate	24.3514	expressed	16.2639	expressed
TCGA-2G-AAGC	TCGA-2G-AAGC-01A-21R-A430-07	MALE	XXY	WT	TGCT	Testicular Germ Cell Tumors	Primary Tumor	13.1479	expressed	658.692	expressed	12.116	expressed	13.6899	expressed	135.963	expressed	12.7314	expressed	37.1282	expressed	43.1422	expressed
TCGA-2G-AAGI	TCGA-2G-AAGI-05A-11R-A430-07	MALE	XXY	WT	TGCT	Testicular Germ Cell Tumors	Additional - New Primary	51.6897	expressed	614.917	expressed	9.4111	intermediate	18.0481	expressed	103.172	expressed	10.3176	expressed	45.7438	expressed	27.8632	expressed
TCGA-2G-AAGI	TCGA-2G-AAGI-01A-11R-A430-07	MALE	XXY	WT	TGCT	Testicular Germ Cell Tumors	Primary Tumor	22.1007	expressed	90.3244	expressed	7.8598	intermediate	7.4813	intermediate	47.6224	expressed	7.5386	intermediate	19.594	expressed	17.7784	expressed
TCGA-2G-AAGK	TCGA-2G-AAGK-01A-11R-A430-07	MALE	XXY	WT	TGCT	Testicular Germ Cell Tumors	Primary Tumor	20.0666	expressed	789.686	expressed	10.18	expressed	11.942	expressed	90.7733	expressed	9.7702	intermediate	33.0316	expressed	43.6185	expressed
TCGA-2G-AAGP	TCGA-2G-AAGP-01A-11R-A430-07	MALE	XXY	WT	TGCT	Testicular Germ Cell Tumors	Primary Tumor	23.4665	expressed	99.5319	expressed	8.9488	intermediate	9.7976	intermediate	52.6829	expressed	9.0914	intermediate	31.2323	expressed	23.5735	expressed
TCGA-2G-AAGX	TCGA-2G-AAGX-01A-11R-A430-07	MALE	XXY	WT	TGCT	Testicular Germ Cell Tumors	Primary Tumor	18.4715	expressed	292.169	expressed	11.0841	expressed	9.9661	intermediate	63.99	expressed	8.7861	intermediate	27.0887	expressed	17.1917	expressed
TCGA-2G-AAGY	TCGA-2G-AAGY-05A-11R-A430-07	MALE	XXY	WT	TGCT	Testicular Germ Cell Tumors	Additional - New Primary	52.5064	expressed	502.214	expressed	5.9592	intermediate	13.7423	expressed	121.986	expressed	8.7468	intermediate	40.9692	expressed	18.3686	expressed
TCGA-2G-AAH0	TCGA-2G-AAH0-01A-11R-A430-07	MALE	XXY	WT	TGCT	Testicular Germ Cell Tumors	Primary Tumor	12.0987	expressed	172.566	expressed	2.3462	intermediate	4.9877	intermediate	51.4328	expressed	3.1496	intermediate	12.4699	expressed	12.4688	expressed
TCGA-2G-AAH2	TCGA-2G-AAH2-01A-11R-A430-07	MALE	XXY	WT	TGCT	Testicular Germ Cell Tumors	Primary Tumor	14.466	expressed	225.961	expressed	6.3203	intermediate	6.7723	intermediate	55.3478	expressed	6.2141	intermediate	21.3064	expressed	16.3998	expressed
TCGA-2G-AAH3	TCGA-2G-AAH3-01A-11R-A430-07	MALE	XXY	LOY	TGCT	Testicular Germ Cell Tumors	Primary Tumor	31.3898	expressed	56.9093	expressed	2.2897	intermediate	5.3756	intermediate	47.1092	expressed	3.3038	intermediate	15.3597	expressed	7.4316	intermediate
TCGA-2G-AAH8	TCGA-2G-AAH8-01A-11R-A430-07	MALE	XXY	WT	TGCT	Testicular Germ Cell Tumors	Primary Tumor	29.4768	expressed	397.646	expressed	3.4993	intermediate	8.4377	intermediate	90.5721	expressed	4.6464	intermediate	21.6238	expressed	12.7532	expressed
TCGA-2G-AAHC	TCGA-2G-AAHC-01A-11R-A430-07	MALE	XXY	WT	TGCT	Testicular Germ Cell Tumors	Primary Tumor	24.2639	expressed	323.392	expressed	5.7117	intermediate	14.1484	expressed	77.0136	expressed	7.8015	intermediate	31.5839	expressed	22.5418	expressed
TCGA-2G-AAHG	TCGA-2G-AAHG-01A-11R-A430-07	MALE	XXY	WT	TGCT	Testicular Germ Cell Tumors	Primary Tumor	57.4093	expressed	276.116	expressed	3.2384	intermediate	12.9444	expressed	63.3742	expressed	7.2569	intermediate	29.7361	expressed	18.5344	expressed
TCGA-2G-AAHP	TCGA-2G-AAHP-05A-11R-A430-07	MALE	XXY	WT	TGCT	Testicular Germ Cell Tumors	Additional - New Primary	15.1122	expressed	690.182	expressed	8.354	intermediate	25.7072	expressed	142.507	expressed	7.1463	intermediate	40.5314	expressed	40.0857	expressed
TCGA-2G-AAHT	TCGA-2G-AAHT-01A-11R-A430-07	MALE	XXY	WT	TGCT	Testicular Germ Cell Tumors	Primary Tumor	13.3623	expressed	330.128	expressed	7.3177	intermediate	15.5111	expressed	105.287	expressed	5.5475	intermediate	31.9016	expressed	18.3416	expressed
TCGA-2X-A9D5	TCGA-2X-A9D5-01A-11R-A430-07	MALE	XXY	WT	TGCT	Testicular Germ Cell Tumors	Primary Tumor	43.0846	expressed	216.763	expressed	5.3775	intermediate	16.1104	expressed	77.3336	expressed	5.3925	intermediate	29.5272	expressed	21.3947	expressed
TCGA-2X-A9D6	TCGA-2X-A9D6-01A-11R-A430-07	MALE	XXY	WT	TGCT	Testicular Germ Cell Tumors	Primary Tumor	30.2365	expressed	156.997	expressed	8.0971	intermediate	21.841	expressed	81.5938	expressed	6.9543	intermediate	39.2042	expressed	18.6471	expressed
TCGA-4K-AA1G	TCGA-4K-AA1G-01A-11R-A430-07	MALE	XXY	WT	TGCT	Testicular Germ Cell Tumors	Primary Tumor	29.2743	expressed	228.013	expressed	2.8485	intermediate	8.3068	intermediate	93.5599	expressed	3.3192	intermediate	21.0307	expressed	12.9485	expressed
TCGA-98-7454	TCGA-98-7454-01A-11R-2045-07	MALE	XXY	not_reported	LUSC	Lung Squamous Cell Carcinoma	Primary Tumor	11.5958	expressed	198.811	expressed	7.6488	intermediate	4.594	intermediate	35.4897	expressed	6.001	intermediate	13.4361	expressed	16.74	expressed
TCGA-D7-8572	TCGA-D7-8572-01A-11R-2343-13	MALE	XXY	LOY	STAD	Stomach Adenocarcinoma	Primary Tumor	39.5087	expressed	35.8962	expressed	4.3207	intermediate	2.4035	intermediate	15.452	expressed	2.142	intermediate	5.5424	intermediate	3.4308	intermediate
TCGA-ER-A19B	TCGA-ER-A19B-06A-11R-A18S-07	MALE	XXY	WT	SKCM	Skin Cutaneous Melanoma	Metastatic	16.0111	expressed	382.399	expressed	9.3492	intermediate	10.5028	expressed	50.6184	expressed	8.8854	intermediate	20.364	expressed	19.1462	expressed
TCGA-L5-A4OQ	TCGA-L5-A4OQ-01A-11R-A260-31	MALE	XXY	Gain	ESCA	Esophageal Adenocarcinoma	Primary Tumor	39.3961	expressed	293.099	expressed	17.5857	expressed	13.9181	expressed	61.046	expressed	12.702	expressed	24.0274	expressed	18.6221	expressed
TCGA-LN-A49K	TCGA-LN-A49K-01A-11R-A24K-31	MALE	XXY	LOY	ESCA	Esophageal Adenocarcinoma	Primary Tumor	10.8654	expressed	26.0616	expressed	2.8635	intermediate	2.5034	intermediate	12.0235	expressed	2.0472	intermediate	4.9348	intermediate	2.7973	intermediate
TCGA-MX-A666	TCGA-MX-A666-01A-11R-A31P-31	MALE	XXY	LOY	STAD	Stomach Adenocarcinoma	Primary Tumor	27.3569	expressed	35.1458	expressed	2.8314	intermediate	2.3724	intermediate	10.3474	expressed	2.8879	intermediate	7.0099	intermediate	3.4235	intermediate
TCGA-S6-A8JW	TCGA-S6-A8JW-01A-11R-A430-07	MALE	XXY	WT	TGCT	Testicular Germ Cell Tumors	Primary Tumor	66.266	expressed	264.854	expressed	5.8649	intermediate	13.5768	expressed	191.427	expressed	6.2765	intermediate	41.302	expressed	20.2007	expressed
TCGA-S6-A8JX	TCGA-S6-A8JX-01A-11R-A430-07	MALE	XXY	WT	TGCT	Testicular Germ Cell Tumors	Primary Tumor	62.5265	expressed	429.749	expressed	5.0953	intermediate	9.649	intermediate	100.403	expressed	4.705	intermediate	30.2242	expressed	17.6776	expressed
TCGA-S6-A8JY	TCGA-S6-A8JY-01A-11R-A431-07	MALE	XXY	WT	TGCT	Testicular Germ Cell Tumors	Primary Tumor	38.6243	expressed	977.541	expressed	10.6927	expressed	18.8897	expressed	182.814	expressed	11.252	expressed	49.8892	expressed	31.6952	expressed
TCGA-SB-A6J6	TCGA-SB-A6J6-01A-11R-A431-07	MALE	XXY	WT	TGCT	Testicular Germ Cell Tumors	Primary Tumor	38.9169	expressed	734.581	expressed	6.5578	intermediate	11.778	expressed	90.635	expressed	5.7243	intermediate	28.1731	expressed	22.0667	expressed
TCGA-SB-A76C	TCGA-SB-A76C-01A-11R-A431-07	MALE	XXY	WT	TGCT	Testicular Germ Cell Tumors	Primary Tumor	50.9143	expressed	429.894	expressed	4.5237	intermediate	12.8578	expressed	112.081	expressed	6.241	intermediate	34.6874	expressed	16.5306	expressed
TCGA-SN-A6IS	TCGA-SN-A6IS-01A-11R-A431-07	MALE	XXY	WT	TGCT	Testicular Germ Cell Tumors	Primary Tumor	34.3545	expressed	431.836	expressed	6.4463	intermediate	9.6989	intermediate	46.3303	expressed	4.6796	intermediate	21.0467	expressed	15.9916	expressed
TCGA-SN-A84W	TCGA-SN-A84W-01A-11R-A431-07	MALE	XXY	WT	TGCT	Testicular Germ Cell Tumors	Primary Tumor	48.6	expressed	689.2	expressed	21.0453	expressed	21.2877	expressed	105.044	expressed	16.9407	expressed	54.5623	expressed	28.9674	expressed
TCGA-SO-A8JP	TCGA-SO-A8JP-01A-11R-A431-07	MALE	XXY	WT	TGCT	Testicular Germ Cell Tumors	Primary Tumor	80.8859	expressed	448.95	expressed	8.4463	intermediate	19.6547	expressed	105.296	expressed	7.9198	intermediate	31.9742	expressed	15.9206	expressed
TCGA-VF-A8A9	TCGA-VF-A8A9-01A-11R-A431-07	MALE	XXY	WT	TGCT	Testicular Germ Cell Tumors	Primary Tumor	13.1925	expressed	301.017	expressed	6.7898	intermediate	15.1205	expressed	101.707	expressed	6.9933	intermediate	25.9603	expressed	29.7231	expressed
TCGA-VF-A8AA	TCGA-VF-A8AA-01A-11R-A431-07	MALE	XXY	pLOY	TGCT	Testicular Germ Cell Tumors	Primary Tumor	12.1093	expressed	825.827	expressed	6.1838	intermediate	20.4162	expressed	104.675	expressed	8.2462	intermediate	5.3548	intermediate	5.3114	intermediate
TCGA-W4-A7U2	TCGA-W4-A7U2-01A-11R-A431-07	MALE	XXY	WT	TGCT	Testicular Germ Cell Tumors	Primary Tumor	70.6786	expressed	608.112	expressed	10.7265	expressed	18.3086	expressed	146.222	expressed	6.8003	intermediate	31.636	expressed	20.9314	expressed
TCGA-WZ-A7V3	TCGA-WZ-A7V3-01A-11R-A431-07	MALE	XXY	WT	TGCT	Testicular Germ Cell Tumors	Primary Tumor	48.1548	expressed	473.521	expressed	4.9096	intermediate	11.6249	expressed	115.869	expressed	5.5558	intermediate	23.9511	expressed	18.9655	expressed
TCGA-WZ-A7V4	TCGA-WZ-A7V4-01A-11R-A431-07	MALE	XXY	WT	TGCT	Testicular Germ Cell Tumors	Primary Tumor	22.4384	expressed	263.383	expressed	5.9709	intermediate	12.135	expressed	87.0402	expressed	6.0198	intermediate	38.3797	expressed	17.1251	expressed
TCGA-WZ-A7V5	TCGA-WZ-A7V5-01A-11R-A431-07	MALE	XXY	LOY	TGCT	Testicular Germ Cell Tumors	Primary Tumor	32.1148	expressed	55.6259	expressed	1.4025	intermediate	1.7418	intermediate	11.8295	expressed	1.9272	intermediate	11.0664	expressed	5.0723	intermediate
TCGA-WZ-A8D5	TCGA-WZ-A8D5-01A-11R-A431-07	MALE	XXY	WT	TGCT	Testicular Germ Cell Tumors	Primary Tumor	21.9112	expressed	607.94	expressed	5.7057	intermediate	7.2341	intermediate	86.4247	expressed	4.4534	intermediate	22.1821	expressed	19.1792	expressed
TCGA-XE-A8H4	TCGA-XE-A8H4-01A-31R-A431-07	MALE	XXY	WT	TGCT	Testicular Germ Cell Tumors	Primary Tumor	20.4339	expressed	395.429	expressed	3.7143	intermediate	6.4915	intermediate	87.2806	expressed	4.7778	intermediate	29.1308	expressed	18.5768	expressed
TCGA-XE-A8H5	TCGA-XE-A8H5-01A-11R-A431-07	MALE	XXY	WT	TGCT	Testicular Germ Cell Tumors	Primary Tumor	38.2035	expressed	751.777	expressed	11.2331	expressed	22.8604	expressed	199.894	expressed	6.6894	intermediate	38.527	expressed	28.2839	expressed
TCGA-XE-A9SE	TCGA-XE-A9SE-01A-21R-A431-07	MALE	XXY	WT	TGCT	Testicular Germ Cell Tumors	Primary Tumor	13.8656	expressed	288.084	expressed	4.041	intermediate	8.6589	intermediate	65.6741	expressed	4.7255	intermediate	17.8068	expressed	18.7793	expressed
TCGA-XE-AANJ	TCGA-XE-AANJ-01A-11R-A431-07	MALE	XXY	WT	TGCT	Testicular Germ Cell Tumors	Primary Tumor	20.4289	expressed	533.433	expressed	4.0347	intermediate	10.3688	expressed	79.6642	expressed	4.9654	intermediate	18.3104	expressed	25.3362	expressed
TCGA-XE-AANV	TCGA-XE-AANV-01A-11R-A431-07	MALE	XXY	WT	TGCT	Testicular Germ Cell Tumors	Primary Tumor	20.8916	expressed	682.616	expressed	8.1227	intermediate	14.9859	expressed	149.641	expressed	9.3765	intermediate	48.3887	expressed	29.549	expressed
TCGA-XE-AAO3	TCGA-XE-AAO3-01A-11R-A431-07	MALE	XXY	WT	TGCT	Testicular Germ Cell Tumors	Primary Tumor	91.6392	expressed	603.554	expressed	7.3866	intermediate	12.5985	expressed	93.0797	expressed	7.8524	intermediate	22.8166	expressed	25.8444	expressed
TCGA-XE-AAOF	TCGA-XE-AAOF-01A-11R-A431-07	MALE	XXY	WT	TGCT	Testicular Germ Cell Tumors	Primary Tumor	22.6001	expressed	299.325	expressed	3.6116	intermediate	9.0944	intermediate	75.8555	expressed	5.0857	intermediate	45.2495	expressed	20.4055	expressed
TCGA-XY-A89B	TCGA-XY-A89B-01A-11R-A431-07	MALE	XXY	WT	TGCT	Testicular Germ Cell Tumors	Primary Tumor	19.8331	expressed	283.83	expressed	4.6676	intermediate	9.299	intermediate	104.235	expressed	5.0452	intermediate	25.6122	expressed	15.8781	expressed
TCGA-XY-A8S2	TCGA-XY-A8S2-01A-11R-A431-07	MALE	XXY	Gain	TGCT	Testicular Germ Cell Tumors	Primary Tumor	13.2086	expressed	651.849	expressed	11.1601	expressed	10.6675	expressed	92.0712	expressed	11.1458	expressed	37.3017	expressed	36.7967	expressed
TCGA-XY-A9T9	TCGA-XY-A9T9-01A-11R-A431-07	MALE	XXY	WT	TGCT	Testicular Germ Cell Tumors	Primary Tumor	22.9041	expressed	368.038	expressed	6.7477	intermediate	10.546	expressed	81.4814	expressed	5.6009	intermediate	25.5725	expressed	18.9457	expressed
TCGA-YU-A90Q	TCGA-YU-A90Q-01A-11R-A431-07	MALE	XXY	WT	TGCT	Testicular Germ Cell Tumors	Primary Tumor	50.9438	expressed	243.641	expressed	5.3567	intermediate	14.1334	expressed	107.598	expressed	5.2479	intermediate	33.6261	expressed	14.6956	expressed
TCGA-YU-A90W	TCGA-YU-A90W-01A-11R-A431-07	MALE	XXY	rLOY	TGCT	Testicular Germ Cell Tumors	Primary Tumor	63.5315	expressed	312.2	expressed	4.2035	intermediate	8.1295	intermediate	56.2345	expressed	4.0559	intermediate	15.7658	expressed	11.016	expressed
TCGA-YU-A912	TCGA-YU-A912-01A-11R-A431-07	MALE	XXY	WT	TGCT	Testicular Germ Cell Tumors	Primary Tumor	39.3171	expressed	237.93	expressed	6.1659	intermediate	10.8843	expressed	113.814	expressed	4.3202	intermediate	29.5229	expressed	21.1372	expressed
TCGA-YU-A94D	TCGA-YU-A94D-01A-11R-A431-07	MALE	XXY	WT	TGCT	Testicular Germ Cell Tumors	Primary Tumor	50.4534	expressed	758.275	expressed	17.4258	expressed	14.0417	expressed	82.0576	expressed	11.0992	expressed	37.4572	expressed	30.0541	expressed

### Sheet: CCLE_Female_Y
CCLE_ID	Age	Reported_Sex	inferred_SCC	Y_ploidy	X_ploidy	Pathology	Y_Expression_Level	Y_Expression_Status	XIST_TPM	XIST_Expression_Level	RPS4Y1_TPM	RPS4Y1_Expression_Level	ZFY_TPM	ZFY_Expression_Level	USP9Y_TPM	USP9Y_Expression_Level	DDX3Y_TPM	DDX3Y_Expression_Level	UTY_TPM	UTY_Expression_Level	KDM5D_TPM	KDM5D_Expression_Level	EIF1AY_TPM	EIF1AY_Expression_Level
HCC1588_LUNG	63	female	XY	not_reported	not_reported	primary	expressed	mixed	0.12	not_expressed	530.01	expressed	2.62	intermediate	3.73	intermediate	14.34	expressed	3.4	intermediate	5.57	intermediate	22.77	expressed

### Sheet: CCLE_Male_XX
CCLE_ID	Age	Reported_Sex	inferred_SCC	Y_ploidy	X_ploidy	Pathology	Y_Expression_Level	Y_Expression_Status	XIST_TPM	XIST_Expression_Level	RPS4Y1_TPM	RPS4Y1_Expression_Level	ZFY_TPM	ZFY_Expression_Level	USP9Y_TPM	USP9Y_Expression_Level	DDX3Y_TPM	DDX3Y_Expression_Level	UTY_TPM	UTY_Expression_Level	KDM5D_TPM	KDM5D_Expression_Level	EIF1AY_TPM	EIF1AY_Expression_Level
A101D_SKIN	56	male	XX	not_reported	not_reported	primary	not_expressed	same	63.18	expressed	0.65	not_expressed	0	not_expressed	0.06	not_expressed	0.06	not_expressed	0	not_expressed	0.03	not_expressed	0.07	not_expressed
A498_KIDNEY	52	male	XX	not_reported	not_reported	primary	not_expressed	same	57.49	expressed	0.43	not_expressed	0	not_expressed	0	not_expressed	0.01	not_expressed	0	not_expressed	0.02	not_expressed	0	not_expressed
DMS454_LUNG	NA	male	XX	not_reported	not_reported	primary	intermediate	mixed	85.46	expressed	2.87	intermediate	2.52	intermediate	1.78	intermediate	10.81	expressed	2.39	intermediate	0.05	not_expressed	0.06	not_expressed
NCIH2227_LUNG	54	male	XX	not_reported	not_reported	primary	intermediate	mixed	384.11	expressed	184.6	expressed	4.3	intermediate	0	not_expressed	0.12	not_expressed	0	not_expressed	0.04	not_expressed	0.1	not_expressed
HS819T_FIBROBLAST	60	male	XX	not_reported	not_reported	primary	not_expressed	same	97.85	expressed	0.54	not_expressed	0	not_expressed	0.04	not_expressed	0.06	not_expressed	0.06	not_expressed	0.04	not_expressed	0.08	not_expressed
HLF_LIVER	69	male	XX	Ynot_reported	X	primary	not_expressed	same	71.82	expressed	0.41	not_expressed	0	not_expressed	0	not_expressed	0.06	not_expressed	0.01	not_expressed	0.01	not_expressed	0.04	not_expressed
HUH7_LIVER	57	male	XX	Ynot_reported	X	primary	not_expressed	same	126.6	expressed	0.52	not_expressed	0	not_expressed	0.04	not_expressed	0.14	not_expressed	0	not_expressed	0.05	not_expressed	0.1	not_expressed
JHH4_LIVER	51	male	XX	Ynot_reported	X	primary	not_expressed	same	93.82	expressed	0.24	not_expressed	0	not_expressed	0.03	not_expressed	0.04	not_expressed	0	not_expressed	0.05	not_expressed	0.04	not_expressed
KHM1B_HAEMATOPOIETIC_AND_LYMPHOID_TISSUE	53	male	XX	not_reported	not_reported	primary	not_expressed	same	33.03	expressed	0.4	not_expressed	0	not_expressed	0	not_expressed	0.03	not_expressed	0	not_expressed	0.03	not_expressed	0.07	not_expressed
KMS21BM_HAEMATOPOIETIC_AND_LYMPHOID_TISSUE	62	male	XX	not_reported	not_reported	primary	not_expressed	same	211.96	expressed	0.43	not_expressed	0	not_expressed	0	not_expressed	0.02	not_expressed	0.02	not_expressed	0.06	not_expressed	0.06	not_expressed
HT1197_URINARY_TRACT	44	male	XXY	Y+	X	primary	expressed	mixed	74.17	expressed	914.37	expressed	5.07	intermediate	0.25	not_expressed	61.66	expressed	8.46	intermediate	16.15	expressed	44.03	expressed
U266B1_HAEMATOPOIETIC_AND_LYMPHOID_TISSUE	53	male	XXY	not_reported	not_reported	primary	expressed	mixed	85.66	expressed	428.23	expressed	7.53	intermediate	13.25	expressed	80.33	expressed	8.16	intermediate	33.72	expressed	107.68	expressed
